# Feature Design for Protein Interface hotspots using KFC2 and Rosetta

**DOI:** 10.1101/514372

**Authors:** Franziska Seeger, Anna Little, Yang Chen, Tina Woolf, Haiyan Cheng, Julie C. Mitchell

**Author notes:** Correspondence to Julie Mitchell Oak Ridge National Laboratory, Knoxville TN & University of Wisconsin - Madison, Madison WI.

## Abstract

Protein-protein interactions regulate many essential biological processes and play an important role in health and disease. The process of experimentally characterizing protein residues that contribute the most to protein-protein interaction affinity and specificity is laborious. Thus, developing models that accurately characterize hotspots at protein-protein interfaces provides important information about how to inhibit therapeutically relevant protein-protein interactions. During the course of the ICERM WiSDM workshop 2017, we combined the KFC2a protein-protein interaction hotspot prediction features with Rosetta scoring function terms and interface filter metrics. A 2-way and 3-way forward selection strategy was employed to train support vector machine classifiers, as was a reverse feature elimination strategy. From these results, we identified subsets of KFC2a and Rosetta combined features that show improved performance over KFC2a features alone.
