## Supplementary material for "Feature Design for Protein Interface hotspots using KFC2 and Rosetta": 3way_selection

### Sheet: Sheet1
0.555286	POS_PER	interface_sc	interface_sc_int_area	0.585785	DELTA_TOT	ROTS	omega	0.594432	buns3	fa_elec	interface_contact	0.587777	hydrophobicity	hbond_sc
0.555235	CORE_RIM	POS_PER	ROTS	0.580787	ROTS	fa_dun	ref	0.591964	buns3	fa_elec	hbond_sc	0.582626	hydrophobicity	hbond_sc
0.550473	fa_intra_sol_xover4	interface_sc	interface_sc_int_area	0.580701	PLAST4	omega	yhh_planarity	0.590008	fa_dun	interface_unsat_hbond2	ref	0.580912	total_score	ddg
0.547096	CORE_RIM	ROTS	interface_sc	0.579099	ROTS	PLAST4	omega	0.589937	PLAST4	PLAST5	interface_unsat_hbond2	0.5803	hydrophobicity	PLAST5
0.546325	POS_PER	ROTS	interface_buried_sasa	0.577864	DELTA_TOT	ROTS	fa_dun	0.588261	CORE_RIM	interface_unsat_hbond2	lk_ball_wtd	0.579554	PLAST4	hbond_sc
0.560713	POS_PER	interface_sc	interface_sc_int_area	0.583347	ROTS	hbond_sc	omega	0.591911	hydrophobicity	fa_dun	interface_unsat_hbond2	0.581128	hydrophobicity	hbond_sc
0.557591	CORE_RIM	POS_PER	ROTS	0.581104	ROTS	interface_unsat_hbond2	omega	0.590085	hydrophobicity	CORE_RIM	interface_unsat_hbond2	0.580488	CORE_RIM	fa_dun
0.550026	POS_PER	ROTS	interface_buried_sasa	0.578722	PLAST5	omega	yhh_planarity	0.590061	buns3	fa_elec	interface_contact	0.580017	fa_dun	hbond_sc
0.546354	fa_intra_sol_xover4	interface_sc	interface_sc_int_area	0.577463	DELTA_TOT	ROTS	omega	0.589905	hydrophobicity	CORE_RIM	fa_rep	0.579417	hydrophobicity	hbond_sc
0.546334	DELTA_TOT	CORE_RIM	ROTS	0.576385	PLAST5	fa_intra_rep	omega	0.588311	buns3	fa_elec	hbond_sc	0.578323	hydrophobicity	ref
0.557503	POS_PER	interface_sc	interface_sc_int_area	0.584527	DELTA_TOT	ROTS	omega	0.59205	fa_dun	interface_unsat_hbond2	ref	0.580818	fa_sol	hbond_sc
0.552928	CORE_RIM	POS_PER	ROTS	0.580512	ROTS	PLAST5	omega	0.591629	CORE_RIM	fa_elec	fa_sol	0.580446	hbond_bb_sc	hbond_sc
0.549345	POS_PER	ROTS	interface_buried_sasa	0.579333	PLAST4	omega	yhh_planarity	0.590715	buns3	fa_intra_sol_xover4	lk_ball_wtd	0.580243	hydrophobicity	fa_sol
0.548746	CORE_RIM	ROTS	interface_sc	0.577839	ROTS	buns3	omega	0.588655	hydrophobicity	CORE_RIM	fa_rep	0.580017	fa_dun	hbond_sc
0.548689	fa_intra_sol_xover4	interface_sc	interface_sc_int_area	0.577712	ROTS	hbond_sc	omega	0.588092	CORE_RIM	fa_intra_rep	fa_sol	0.579138	hydrophobicity	lk_ball_wtd
0.556536	POS_PER	interface_sc	interface_sc_int_area	0.584606	ROTS	interface_unsat_hbond2	omega	0.591859	buns3	fa_elec	hbond_sc	0.584718	fa_sol	hbond_sc
0.555931	CORE_RIM	POS_PER	ROTS	0.582923	DELTA_TOT	ROTS	omega	0.588042	ddg	fa_rep	hbond_sc	0.584287	hydrophobicity	PLAST5
0.5486	CORE_RIM	ROTS	interface_sc	0.579403	ROTS	PLAST4	omega	0.587921	PLAST4	PLAST5	hbond_sc	0.581647	hydrophobicity	fa_sol
0.547826	POS_PER	ROTS	interface_buried_sasa	0.579003	ROTS	hbond_sc	omega	0.587889	hydrophobicity	CORE_RIM	fa_rep	0.581114	fa_dun	hbond_sc
0.545977	DELTA_TOT	CORE_RIM	ROTS	0.578247	PLAST4	omega	yhh_planarity	0.587294	CORE_RIM	fa_intra_rep	fa_sol	0.580115	hbond_sc	interface_unsat_hbond2
0.562262	POS_PER	interface_sc	interface_sc_int_area	0.584527	DELTA_TOT	ROTS	omega	0.592203	buns3	fa_elec	interface_contact	0.587664	PLAST4	fa_dun
0.556998	CORE_RIM	POS_PER	ROTS	0.580512	ROTS	PLAST5	omega	0.588494	CORE_RIM	fa_elec	yhh_planarity	0.58346	fa_dun	fa_sol
0.550854	CORE_RIM	ROTS	interface_sc	0.580432	ROTS	hbond_sc	omega	0.587839	buns3	fa_elec	hbond_sc	0.581993	interface_unsat_hbond2	rama_prepro
0.548292	fa_sol	interface_contact	omega	0.579403	ROTS	PLAST4	omega	0.587793	CORE_RIM	hbond_sc	interface_unsat_hbond2	0.579561	PLAST5	interface_unsat_hbond2
0.547602	POS_PER	ROTS	interface_buried_sasa	0.577611	PLAST5	omega	yhh_planarity	0.58737	CORE_RIM	buns3	lk_ball_wtd	0.579555	hbond_sc	interface_unsat_hbond2
