## Supplementary material for "Feature Design for Protein Interface hotspots using KFC2 and Rosetta": 2way_selection

### Sheet: combined_run_highC
0.53116	CORE_RIM	POS_PER	0.57539	ROTS	omega_wt	0.593185	fa_elec_wt	fa_sol_wt	0.594364	hbond_sc_wt	rama_prepro_wt	0.600333	PLAST4	hbond_sc_wt
0.529443	DELTA_TOT	interface_contact_wt	0.569972	ROTS	fa_sol_wt	0.590674	fa_sol_wt	rama_prepro_wt	0.5934	fa_elec_wt	fa_intra_sol_xover4_wt	0.598725	hbond_sc_wt	interface_buried_sasa_wt
0.528404	CORE_RIM	interface_contact_wt	0.567142	ROTS	PLAST5	0.589041	fa_sol_wt	hbond_sc_wt	0.592637	fa_elec_wt	hbond_sc_wt	0.597508	interface_sc_int_area_wt	ref_wt
0.528183	interface_sc_wt	interface_sc_int_area_wt	0.565967	ROTS	ref_wt	0.587712	DELTA_TOT	hbond_sc_wt	0.590356	hbond_sc_wt	p_aa_pp_wt	0.596993	interface_unsat_hbond2_wt	ref_wt
0.527971	POS_PER	ROTS	0.564944	ROTS	interface_buried_sasa_wt	0.587665	interface_sc_int_area_wt	lk_ball_wtd_wt	0.589452	lk_ball_wtd_wt	pro_close_wt	0.596041	PLAST4	rama_prepro_wt
0.53189	CORE_RIM	POS_PER	0.584121	ROTS	ref_wt	0.594317	fa_sol_wt	rama_prepro_wt	0.59378	lk_ball_wtd_wt	rama_prepro_wt	0.600169	ddg_wt	hbond_sc_wt
0.528053	DELTA_TOT	interface_contact_wt	0.577603	ROTS	omega_wt	0.593559	fa_sol_wt	hbond_sc_wt	0.592993	PLAST4	p_aa_pp_wt	0.596893	lk_ball_wtd_wt	rama_prepro_wt
0.527062	CORE_RIM	interface_contact_wt	0.569974	ROTS	interface_unsat_hbond2_wt	0.590312	DELTA_TOT	hbond_bb_sc_wt	0.591932	ddg_wt	lk_ball_wtd_wt	0.594312	fa_dun_wt	interface_unsat_hbond2_wt
0.526715	CORE_RIM	ROTS	0.569562	ROTS	fa_sol_wt	0.589869	DELTA_TOT	fa_sol_wt	0.590586	hbond_sc_wt	rama_prepro_wt	0.59387	total_score_wt	rama_prepro_wt
0.526365	fa_sol_wt	interface_contact_wt	0.564676	ROTS	fa_dun_wt	0.589637	DELTA_TOT	hbond_sc_wt	0.589522	total_score_wt	fa_elec_wt	0.592333	PLAST5	hbond_sc_wt
0.53464	CORE_RIM	POS_PER	0.569614	ROTS	omega_wt	0.592497	fa_sol_wt	hbond_sc_wt	0.592406	fa_elec_wt	lk_ball_wtd_wt	0.603326	hbond_sc_wt	interface_buried_sasa_wt
0.529982	CORE_RIM	interface_contact_wt	0.569319	ROTS	fa_sol_wt	0.589968	DELTA_TOT	fa_sol_wt	0.590793	interface_sc_int_area_wt	p_aa_pp_wt	0.596336	ddg_wt	yhh_planarity_wt
0.528053	DELTA_TOT	interface_contact_wt	0.566401	ROTS	lk_ball_wtd_wt	0.589295	fa_sol_wt	rama_prepro_wt	0.590181	ddg_wt	lk_ball_wtd_wt	0.593589	fa_dun_wt	interface_unsat_hbond2_wt
0.527037	fa_sol_wt	interface_contact_wt	0.564929	ROTS	PLAST5	0.588436	fa_sol_wt	p_aa_pp_wt	0.589854	lk_ball_wtd_wt	rama_prepro_wt	0.593553	rama_prepro_wt	yhh_planarity_wt
0.525736	POS_PER	fa_intra_sol_xover4_wt	0.564135	ROTS	ref_wt	0.587094	fa_elec_wt	fa_sol_wt	0.589757	fa_elec_wt	fa_rep_wt	0.591274	fa_rep_wt	hbond_sc_wt
0.535729	CORE_RIM	POS_PER	0.581018	ROTS	omega_wt	0.594853	hbond_sc_wt	interface_sc_int_area_wt	0.599139	hbond_sc_wt	lk_ball_wtd_wt	0.598818	hbond_sc_wt	interface_sc_int_area_wt
0.529982	CORE_RIM	interface_contact_wt	0.570714	ROTS	lk_ball_wtd_wt	0.59458	fa_sol_wt	rama_prepro_wt	0.596714	fa_elec_wt	fa_intra_sol_xover4_wt	0.596893	lk_ball_wtd_wt	rama_prepro_wt
0.528854	POS_PER	interface_contact_wt	0.570379	ROTS	ref_wt	0.589298	rama_prepro_wt	ref_wt	0.596071	fa_elec_wt	lk_ball_wtd_wt	0.595545	lk_ball_wtd_wt	p_aa_pp_wt
0.528635	DELTA_TOT	interface_contact_wt	0.567879	ROTS	fa_sol_wt	0.589249	fa_elec_wt	fa_sol_wt	0.593512	PLAST4	lk_ball_wtd_wt	0.595307	ddg_wt	hbond_sc_wt
0.526915	POS_PER	fa_intra_sol_xover4_wt	0.567127	ROTS	interface_buried_sasa_wt	0.588754	DELTA_TOT	hbond_sc_wt	0.592101	ddg_wt	fa_intra_sol_xover4_wt	0.592703	ddg_wt	yhh_planarity_wt
0.535772	CORE_RIM	POS_PER	0.574805	ROTS	omega_wt	0.597228	DELTA_TOT	fa_sol_wt	0.600058	fa_elec_wt	fa_intra_sol_xover4_wt	0.594669	ddg_wt	rama_prepro_wt
0.529711	DELTA_TOT	interface_contact_wt	0.569137	ROTS	lk_ball_wtd_wt	0.594419	hbond_sc_wt	interface_sc_int_area_wt	0.593803	lk_ball_wtd_wt	rama_prepro_wt	0.5946	fa_dun_wt	interface_unsat_hbond2_wt
0.528404	CORE_RIM	interface_contact_wt	0.568956	ROTS	fa_sol_wt	0.589493	fa_sol_wt	p_aa_pp_wt	0.592523	fa_elec_wt	lk_ball_wtd_wt	0.592533	hbond_sc_wt	interface_buried_sasa_wt
0.527552	POS_PER	interface_contact_wt	0.566208	ROTS	interface_sc_wt	0.589473	fa_elec_wt	fa_sol_wt	0.591836	fa_intra_sol_xover4_wt	p_aa_pp_wt	0.591436	ddg_wt	hbond_sc_wt
0.526915	POS_PER	fa_intra_sol_xover4_wt	0.563223	ROTS	interface_buried_sasa_wt	0.589251	fa_sol_wt	hbond_sc_wt	0.591476	fa_intra_sol_xover4_wt	interface_sc_int_area_wt	0.591153	PLAST4	lk_ball_wtd_wt
